# Extensive nuclear gyration and pervasive non-genic transcription during primordial germ cell development in zebrafish

**DOI:** 10.1101/2020.01.10.901306

**Authors:** Stefan Redl, Antonio M. de Jesus Domingues, Stefanie Möckel, Willi Salvenmoser, Maria Mendez-Lago, René F. Ketting

## Abstract

Primordial germ cells (PGCs) are the precursors of germ cells, which migrate to the genital ridge during early development. Relatively little is known about PGCs after their migration. We studied this post-migratory stage using microscopy and sequencing techniques, and found that many PGC-specific genes, including genes known to induce PGC fate in the mouse, are only activated several days after migration. At this same timepoint, PGC nuclei become extremely gyrated, displaying general opening of chromatin and high levels of transcription. This is accompanied by changes in nuage morphology, expression of large loci, named PERLs, enriched for retro-transposons and piRNAs, and a rise in piRNA biogenesis signatures. Interestingly, no nuclear Piwi protein could be detected at any timepoint, indicating that the zebrafish piRNA pathway is fully cytoplasmic. Our data show that the post-migratory stage of zebrafish PGCs holds many cues to both germ cell fate establishment and piRNA pathway activation.
