## Supplemental tables for "Extensive nuclear gyration and pervasive non-genic transcription during primordial germ cell development in zebrafish": Table_S1.tsv

GeneID	ext_gene	gene_biotype	description
ENSDARG00000002597	pabpc1l	protein_coding	poly(A) binding protein, cytoplasmic 1-like [Source:ZFIN;Acc:ZDB-GENE-030131-5836]
ENSDARG00000002685	fam113	protein_coding	family with sequence similarity 113 [Source:ZFIN;Acc:ZDB-GENE-041212-23]
ENSDARG00000003229	gdf9	protein_coding	growth differentiation factor 9 [Source:ZFIN;Acc:ZDB-GENE-050221-7]
ENSDARG00000004529	zgc:173742	protein_coding	zgc:173742 [Source:ZFIN;Acc:ZDB-GENE-030131-6489]
ENSDARG00000004823	asz1	protein_coding	ankyrin repeat, SAM and basic leucine zipper domain containing 1 [Source:ZFIN;Acc:ZDB-GENE-040426-988]
ENSDARG00000007349	dmrt1	protein_coding	doublesex and mab-3 related transcription factor 1 [Source:ZFIN;Acc:ZDB-GENE-050511-1]
ENSDARG00000008454	cpeb1b	protein_coding	cytoplasmic polyadenylation element binding protein 1b [Source:ZFIN;Acc:ZDB-GENE-990927-1]
ENSDARG00000010782	zgc:55621	protein_coding	zgc:55621 [Source:ZFIN;Acc:ZDB-GENE-040426-762]
ENSDARG00000013453	tdrd9	protein_coding	tudor domain containing 9 [Source:ZFIN;Acc:ZDB-GENE-090313-193]
ENSDARG00000014039	si:dkeyp-93d12.1	protein_coding	si:dkeyp-93d12.1 [Source:ZFIN;Acc:ZDB-GENE-041014-303]
ENSDARG00000014373	ddx4	protein_coding	DEAD (Asp-Glu-Ala-Asp) box polypeptide 4 [Source:ZFIN;Acc:ZDB-GENE-990415-272]
ENSDARG00000014402	smc1b	protein_coding	structural maintenance of chromosomes 1B [Source:ZFIN;Acc:ZDB-GENE-091217-1]
ENSDARG00000014565	eif4e1b	protein_coding	eukaryotic translation initiation factor 4E family member 1B [Source:ZFIN;Acc:ZDB-GENE-980526-127]
ENSDARG00000016674	si:ch73-166o21.1	protein_coding	si:ch73-166o21.1 [Source:ZFIN;Acc:ZDB-GENE-131120-76]
ENSDARG00000018871	henmt1	protein_coding	HEN1 methyltransferase homolog 1 (Arabidopsis) [Source:ZFIN;Acc:ZDB-GENE-050417-387]
ENSDARG00000022813	dnd1	protein_coding	DND microRNA-mediated repression inhibitor 1 [Source:ZFIN;Acc:ZDB-GENE-030828-4]
ENSDARG00000025174	HABP4	protein_coding	zgc:103482 [Source:ZFIN;Acc:ZDB-GENE-041010-115]
ENSDARG00000026081	lhcgr	protein_coding	luteinizing hormone/choriogonadotropin receptor [Source:ZFIN;Acc:ZDB-GENE-040806-3]
ENSDARG00000030133	fkbp6	protein_coding	FK506 binding protein 6 [Source:ZFIN;Acc:ZDB-GENE-050302-4]
ENSDARG00000030163	cdk21	protein_coding	cyclin-dependent kinase 21 [Source:ZFIN;Acc:ZDB-GENE-131121-149]
ENSDARG00000032808	tdrd7a	protein_coding	tudor domain containing 7 a [Source:ZFIN;Acc:ZDB-GENE-040426-2103]
ENSDARG00000033231	mcm6l	protein_coding	MCM6 minichromosome maintenance deficient 6, like [Source:ZFIN;Acc:ZDB-GENE-050913-141]
ENSDARG00000033462	pimr111	protein_coding	Pim proto-oncogene, serine/threonine kinase, related 111 [Source:ZFIN;Acc:ZDB-GENE-070705-107]
ENSDARG00000035080	hsf2bp	protein_coding	heat shock transcription factor 2 binding protein [Source:ZFIN;Acc:ZDB-GENE-030131-1458]
ENSDARG00000036214	dazl	protein_coding	deleted in azoospermia-like [Source:ZFIN;Acc:ZDB-GENE-000405-6]
ENSDARG00000037246	pimr212	protein_coding	Pim proto-oncogene, serine/threonine kinase, related 212 [Source:ZFIN;Acc:ZDB-GENE-070424-268]
ENSDARG00000040510	ca15b	protein_coding	carbonic anhydrase XVb [Source:ZFIN;Acc:ZDB-GENE-040426-2222]
ENSDARG00000040732	elavl2	protein_coding	ELAV like neuron-specific RNA binding protein 2 [Source:ZFIN;Acc:ZDB-GENE-040704-9]
ENSDARG00000041699	piwil1	protein_coding	piwi-like RNA-mediated gene silencing 1 [Source:ZFIN;Acc:ZDB-GENE-030813-2]
ENSDARG00000043236	ccna1	protein_coding	cyclin A1 [Source:ZFIN;Acc:ZDB-GENE-040311-2]
ENSDARG00000043912	mei4	protein_coding	meiosis-specific, MEI4 homolog (S. cerevisiae) [Source:ZFIN;Acc:ZDB-GENE-040724-211]
ENSDARG00000043934	il17a/f2	protein_coding	interleukin 17a/f2 [Source:ZFIN;Acc:ZDB-GENE-061031-2]
ENSDARG00000044061	ADORA3 (1 of many)	protein_coding	si:ch211-233f11.5 [Source:ZFIN;Acc:ZDB-GENE-131127-239]
ENSDARG00000044325	zgc:193690	protein_coding	zgc:193690 [Source:ZFIN;Acc:ZDB-GENE-080721-12]
ENSDARG00000044956	zgc:114123	protein_coding	zgc:114123 [Source:ZFIN;Acc:ZDB-GENE-050913-53]
ENSDARG00000052188	znf541	protein_coding	zinc finger protein 541 [Source:ZFIN;Acc:ZDB-GENE-060526-239]
ENSDARG00000053575	gpat2	protein_coding	glycerol-3-phosphate acyltransferase 2, mitochondrial [Source:ZFIN;Acc:ZDB-GENE-050309-118]
ENSDARG00000053877	cpdb	protein_coding	carboxypeptidase D, b [Source:ZFIN;Acc:ZDB-GENE-060929-1270]
ENSDARG00000053963	npm2b	protein_coding	nucleophosmin/nucleoplasmin, 2b [Source:ZFIN;Acc:ZDB-GENE-070410-125]
ENSDARG00000054313	si:ch211-14a17.6	protein_coding	si:ch211-14a17.6 [Source:ZFIN;Acc:ZDB-GENE-030616-589]
ENSDARG00000054374	alg13	protein_coding	ALG13, UDP-N-acetylglucosaminyltransferase subunit [Source:ZFIN;Acc:ZDB-GENE-060307-1]
ENSDARG00000054952	si:dkey-34o23.2	protein_coding	si:dkey-34o23.2 [Source:ZFIN;Acc:ZDB-GENE-050809-71]
ENSDARG00000055506	si:ch211-37e10.1	protein_coding	si:ch211-37e10.1 [Source:ZFIN;Acc:ZDB-GENE-131127-547]
ENSDARG00000055622	zgc:153345	protein_coding	zgc:153345 [Source:ZFIN;Acc:ZDB-GENE-061103-487]
ENSDARG00000055883	dmc1	protein_coding	DNA meiotic recombinase 1 [Source:ZFIN;Acc:ZDB-GENE-060331-93]
ENSDARG00000056339	stk31	protein_coding	serine/threonine kinase 31 [Source:ZFIN;Acc:ZDB-GENE-140106-59]
ENSDARG00000056387	rnf17	protein_coding	ring finger protein 17 [Source:ZFIN;Acc:ZDB-GENE-030131-6451]
ENSDARG00000058578	ccdc106b	protein_coding	coiled-coil domain containing 106b [Source:ZFIN;Acc:ZDB-GENE-050306-6]
ENSDARG00000059951	pld6	protein_coding	phospholipase D family, member 6 [Source:ZFIN;Acc:ZDB-GENE-030131-3825]
ENSDARG00000060187	si:ch211-214c7.5	protein_coding	si:ch211-214c7.5 [Source:ZFIN;Acc:ZDB-GENE-061207-16]
ENSDARG00000062442	meiob	protein_coding	meiosis specific with OB domains [Source:ZFIN;Acc:ZDB-GENE-120104-8]
ENSDARG00000062601	piwil2	protein_coding	piwi-like RNA-mediated gene silencing 2 [Source:ZFIN;Acc:ZDB-GENE-060526-345]
ENSDARG00000067669	zglp1	protein_coding	zinc finger, GATA-like protein 1 [Source:ZFIN;Acc:ZDB-GENE-060825-359]
ENSDARG00000068255	nanos3	protein_coding	nanos homolog 3 [Source:ZFIN;Acc:ZDB-GENE-011221-1]
ENSDARG00000069281	pimr109	protein_coding	Pim proto-oncogene, serine/threonine kinase, related 109 [Source:ZFIN;Acc:ZDB-GENE-030131-6182]
ENSDARG00000069758	si:dkey-189g17.2	protein_coding	si:dkey-189g17.2 [Source:ZFIN;Acc:ZDB-GENE-030131-5562]
ENSDARG00000069781	rec114	protein_coding	REC114 meiotic recombination protein [Source:ZFIN;Acc:ZDB-GENE-070912-113]
ENSDARG00000070138	si:dkey-84o3.3	protein_coding	si:dkey-84o3.3 [Source:ZFIN;Acc:ZDB-GENE-091113-21]
ENSDARG00000070618	tatdn2	protein_coding	TatD DNase domain containing 2 [Source:ZFIN;Acc:ZDB-GENE-081022-51]
ENSDARG00000071450	tdrd5	protein_coding	tudor domain containing 5 [Source:ZFIN;Acc:ZDB-GENE-050208-502]
ENSDARG00000073976	zmp:0000001145	protein_coding	zmp:0000001145 [Source:ZFIN;Acc:ZDB-GENE-140106-105]
ENSDARG00000074016	ptgfr	protein_coding	prostaglandin F receptor (FP) [Source:ZFIN;Acc:ZDB-GENE-120919-6]
ENSDARG00000075217	tdrd12	protein_coding	tudor domain containing 12 [Source:ZFIN;Acc:ZDB-GENE-121214-348]
ENSDARG00000076214	zgc:165514	protein_coding	zgc:165514 [Source:ZFIN;Acc:ZDB-GENE-041008-169]
ENSDARG00000076474	org	protein_coding	oogenesis-related gene [Source:ZFIN;Acc:ZDB-GENE-050208-584]
ENSDARG00000078206	zgc:171506	protein_coding	zgc:171506 [Source:ZFIN;Acc:ZDB-GENE-080204-96]
ENSDARG00000079452	rbm46	protein_coding	RNA binding motif protein 46 [Source:ZFIN;Acc:ZDB-GENE-061013-298]
ENSDARG00000079654	st3gal1	protein_coding	ST3 beta-galactoside alpha-2,3-sialyltransferase 1 [Source:ZFIN;Acc:ZDB-GENE-060321-1]
ENSDARG00000079992	senp6b	protein_coding	SUMO1/sentrin specific peptidase 6b [Source:ZFIN;Acc:ZDB-GENE-030131-6330]
ENSDARG00000086017	zgc:153681	protein_coding	zgc:153681 [Source:ZFIN;Acc:ZDB-GENE-060825-299]
ENSDARG00000087961	avd	protein_coding	avidin [Source:ZFIN;Acc:ZDB-GENE-140205-1]
ENSDARG00000087996	pabpn1l	protein_coding	poly(A) binding protein, nuclear 1-like (cytoplasmic) [Source:ZFIN;Acc:ZDB-GENE-080709-5]
ENSDARG00000088080	si:dkey-34o23.3	protein_coding	si:dkey-34o23.3 [Source:ZFIN;Acc:ZDB-GENE-120214-13]
ENSDARG00000088276	zgc:92591	protein_coding	zgc:92591 [Source:ZFIN;Acc:ZDB-GENE-040718-483]
ENSDARG00000088743	zgc:174193	protein_coding	zgc:174193 [Source:ZFIN;Acc:ZDB-GENE-080215-8]
ENSDARG00000088956	CNTD1	protein_coding	cyclin N-terminal domain containing 1 [Source:HGNC Symbol;Acc:HGNC:26847]
ENSDARG00000089181	adad1	protein_coding	adenosine deaminase domain containing 1 (testis-specific) [Source:ZFIN;Acc:ZDB-GENE-030131-6285]
ENSDARG00000089567	si:ch211-103b1.2	protein_coding	si:ch211-103b1.2 [Source:ZFIN;Acc:ZDB-GENE-121214-350]
ENSDARG00000089802	akap1a	protein_coding	A kinase (PRKA) anchor protein 1a [Source:ZFIN;Acc:ZDB-GENE-030131-5980]
ENSDARG00000089954	si:ch211-189e2.3	protein_coding	si:ch211-189e2.3 [Source:ZFIN;Acc:ZDB-GENE-030131-6454]
ENSDARG00000089966	si:zfos-1505d6.3	protein_coding	si:zfos-1505d6.3 [Source:ZFIN;Acc:ZDB-GENE-120214-22]
ENSDARG00000090202	rbm11	protein_coding	RNA binding motif protein 11 [Source:ZFIN;Acc:ZDB-GENE-091204-317]
ENSDARG00000090319	rnf212	protein_coding	ring finger protein 212 [Source:ZFIN;Acc:ZDB-GENE-110208-6]
ENSDARG00000090380	gzmk	protein_coding	granzyme K [Source:ZFIN;Acc:ZDB-GENE-091204-352]
ENSDARG00000090817	si:dkey-85k15.11	protein_coding	si:dkey-85k15.11 [Source:ZFIN;Acc:ZDB-GENE-100922-4]
ENSDARG00000091519	BX511084.1	transcribed_unprocessed_pseudogene
ENSDARG00000092026	zgc:173545	protein_coding	zgc:173545 [Source:ZFIN;Acc:ZDB-GENE-080215-6]
ENSDARG00000092133	si:dkey-84o3.7	protein_coding	si:dkey-84o3.7 [Source:ZFIN;Acc:ZDB-GENE-091113-30]
ENSDARG00000093367	si:ch1073-272j17.3	protein_coding	si:ch1073-272j17.3 [Source:ZFIN;Acc:ZDB-GENE-100922-135]
ENSDARG00000093430	si:dkeyp-34f6.4	protein_coding	si:dkeyp-34f6.4 [Source:ZFIN;Acc:ZDB-GENE-070705-539]
ENSDARG00000093522	BX548044.5	unprocessed_pseudogene
ENSDARG00000093723	rnf212b	protein_coding	si:ch211-10e2.1 [Source:ZFIN;Acc:ZDB-GENE-070912-9]
ENSDARG00000093805	ccdc73	protein_coding	coiled-coil domain containing 73 [Source:ZFIN;Acc:ZDB-GENE-080812-3]
ENSDARG00000094146	pimr134	protein_coding	Pim proto-oncogene, serine/threonine kinase, related 134 [Source:ZFIN;Acc:ZDB-GENE-041014-80]
ENSDARG00000094224	si:dkey-219e20.2	protein_coding	si:dkey-219e20.2 [Source:ZFIN;Acc:ZDB-GENE-041001-105]
ENSDARG00000094385	si:dkey-85k15.6	protein_coding	si:dkey-85k15.6 [Source:ZFIN;Acc:ZDB-GENE-100922-216]
ENSDARG00000094392	si:dkey-229d11.5	protein_coding	si:dkey-229d11.5 [Source:ZFIN;Acc:ZDB-GENE-030131-5342]
ENSDARG00000094403	si:dkey-33c12.10	protein_coding	si:dkey-33c12.10 [Source:ZFIN;Acc:ZDB-GENE-081028-27]
ENSDARG00000094878	si:dkey-84o3.6	protein_coding	si:dkey-84o3.6 [Source:ZFIN;Acc:ZDB-GENE-091112-23]
ENSDARG00000094885	pimr178	protein_coding	Pim proto-oncogene, serine/threonine kinase, related 178 [Source:ZFIN;Acc:ZDB-GENE-090312-160]
ENSDARG00000094995	si:dkey-84o3.4	protein_coding	si:dkey-84o3.4 [Source:ZFIN;Acc:ZDB-GENE-091113-31]
ENSDARG00000095109	pimr120	protein_coding	Pim proto-oncogene, serine/threonine kinase, related 120 [Source:ZFIN;Acc:ZDB-GENE-141215-29]
ENSDARG00000095113	si:ch211-247l8.8	protein_coding	si:ch211-247l8.8 [Source:ZFIN;Acc:ZDB-GENE-131119-27]
ENSDARG00000095463	si:ch73-90k17.1	protein_coding	si:ch73-90k17.1 [Source:ZFIN;Acc:ZDB-GENE-090312-218]
ENSDARG00000095504	si:ch211-167j6.3	protein_coding	si:ch211-167j6.3 [Source:ZFIN;Acc:ZDB-GENE-070912-145]
ENSDARG00000095634	si:ch211-66k16.2	protein_coding	si:ch211-66k16.2 [Source:ZFIN;Acc:ZDB-GENE-070912-303]
ENSDARG00000095891	si:ch73-30l9.1	protein_coding	si:ch73-30l9.1 [Source:ZFIN;Acc:ZDB-GENE-110411-132]
ENSDARG00000096234	tac4	protein_coding	tachykinin 4 (hemokinin) [Source:ZFIN;Acc:ZDB-GENE-120215-159]
ENSDARG00000096514	si:ch211-286b5.2	protein_coding	si:ch211-286b5.2 [Source:ZFIN;Acc:ZDB-GENE-121214-251]
ENSDARG00000097302	tbpl2	protein_coding	TATA box binding protein like 2 [Source:ZFIN;Acc:ZDB-GENE-040520-3]
ENSDARG00000098587	BX537120.1	protein_coding
ENSDARG00000098678	CU655961.4	protein_coding
ENSDARG00000098752	csf3b	protein_coding	colony stimulating factor 3 (granulocyte) b [Source:ZFIN;Acc:ZDB-GENE-141212-221]
ENSDARG00000098865	BX548044.8	unprocessed_pseudogene
ENSDARG00000099077	FKBP6 (1 of many)	protein_coding	FK506 binding protein 6 [Source:HGNC Symbol;Acc:HGNC:3722]
ENSDARG00000099718	CU929391.3	protein_coding
ENSDARG00000099957	CABZ01030090.1	protein_coding
ENSDARG00000100285	dnai2a	protein_coding	dynein, axonemal, intermediate chain 2a [Source:ZFIN;Acc:ZDB-GENE-070410-46]
ENSDARG00000100970	pimr197	protein_coding	Pim proto-oncogene, serine/threonine kinase, related 197 [Source:ZFIN;Acc:ZDB-GENE-070705-327]
ENSDARG00000101774	si:ch211-241j8.2	protein_coding	si:ch211-241j8.2 [Source:ZFIN;Acc:ZDB-GENE-141222-75]
ENSDARG00000101896	CABZ01048399.1	protein_coding
ENSDARG00000102022	FKBP6 (1 of many)	protein_coding	FK506 binding protein 6 [Source:HGNC Symbol;Acc:HGNC:3722]
ENSDARG00000102860	CU655961.5	protein_coding
ENSDARG00000102969	pimr119	protein_coding	Pim proto-oncogene, serine/threonine kinase, related 119 [Source:ZFIN;Acc:ZDB-GENE-141215-46]
ENSDARG00000104170	si:dkey-208k4.2	protein_coding	si:dkey-208k4.2 [Source:ZFIN;Acc:ZDB-GENE-030131-6124]
ENSDARG00000104218	TGM1 (1 of many)	protein_coding	transglutaminase 1 [Source:HGNC Symbol;Acc:HGNC:11777]
ENSDARG00000104388	stag3	protein_coding	stromal antigen 3 [Source:ZFIN;Acc:ZDB-GENE-140106-130]
ENSDARG00000104390	sumo2a	protein_coding	small ubiquitin-like modifier 2a [Source:ZFIN;Acc:ZDB-GENE-120215-155]
ENSDARG00000105626	adad2	protein_coding	adenosine deaminase domain containing 2 [Source:ZFIN;Acc:ZDB-GENE-130530-788]
ENSDARG00000106589	CABZ01009710.1	protein_coding
ENSDARG00000108615	CU655961.8	protein_coding
